# Oncolytic peptide NF27 effectively inhibits tumor growth and eradicates tumors in multiple cancer types

**DOI:** 10.1101/2025.08.17.668569

**Authors:** Natsuki Furukawa, Alex R. Chao, Wendy Yang, Akash Patil, Eric S. Christenson, Adam C. Mirando, Niranjan B. Pandey, Aleksander S. Popel

## Abstract

Oncolytic peptides are amphipathic peptides that specifically induce cell death in cancer cells by rupturing the cell membrane. Despite their therapeutic potential, few have advanced to clinical trials, and none have been approved for cancer treatment, highlighting the need for more potent and safe candidates. Moreover, the structure-activity relationship (SAR) of oncolytic peptides remains poorly understood. To address these challenges, we designed a series of peptides based on the previously reported oncolytic peptide CKS1 and evaluated their activity to induce cancer cell death. By comparing the structures and the activities of these peptides, we discovered novel insights in the SAR of oncolytic peptides. Among the peptides, we identified NF27 as the most potent peptide. NF27 showed broad cytotoxicity across multiple cancer types but displayed minimal toxicity against healthy cells and low hemolysis. Cell death induced by NF27 was immunogenic and promoted infiltration of immune cells in murine tumors. In murine tumor models, NF27 effectively suppressed tumor growth and achieved complete eradication in some cases, with no observable side effects. These findings highlight NF27 as a promising lead peptide for the development of safe and effective oncolytic therapies.

**One Sentence Summary:** We identified NF27, a novel oncolytic peptide that induces immunogenic cancer cell death and eradicates tumors with low toxicity via SAR study.
