## Supplementary material for "Oncolytic peptide NF27 effectively inhibits tumor growth and eradicates tumors in multiple cancer types": Data S1

Name	Sequence	Helix_sequence	Sequence length	Molecular weight	Sequence charge	Charge density	Isoelectric point	Instability index	Aromaticity	Aliphatic index	Boman index	Hydrophobic ratio	eisenburg	GRAVY	flexibility	bulkiness	kytedoolittle	TM_tend	polarity	MSS
CKS1	NGRKACLNPASPIVKKIIEKMLNS	IVKKIIEKMLNS	24	2624.19	4.834	0.001842092	11.10595703	78.40416667	0	101.6666667	1.409166667	0.416666667	0.287356972	1.339555794	0.095027394	0.031733515	0.443900916	0.766778016	0.151275443	0.317838611
NF04	NGRKACLNPASPIVKKIIKKMLNS	IVKKIIKKMLNS	24	2623.25	6.833	0.002604784	11.81152344	56.55833333	0	101.6666667	1.356666667	0.416666667	0.31863597	1.35552565	0.091529701	0.029377263	0.447915032	0.788513688	0.146465444	0.274184546
NF05	NGRKACLNPASPIVKKIIKKILNS	IVKKIIKKILNS	24	2605.21	6.833	0.002622821	11.81152344	47.4625	0	117.9166667	1.249583333	0.416666667	0.349725805	1.463674547	0.068562467	0.038570705	0.485307418	0.812260069	0.149047553	0.257006295
NF06	NGRKACLNPASPIVKKIIKKILKS	IVKKIIKKILKS	24	2619.28	7.832	0.002990135	11.86132813	43.925	0	117.9166667	1.204166667	0.416666667	0.375895943	1.479006028	0.070166732	0.032181058	0.489111765	0.885096031	0.147584231	0.185148451
NF07	NGRKACLNPASPIVKKIIKKILKI	IVKKIIKKILKI	24	2645.36	7.832	0.002960656	11.86132813	40.3875	0	134.1666667	0.8575	0.458333333	0.419751636	1.609859541	0.069211227	0.040184102	0.534649977	0.937601538	0.158423614	0.043725365
NF08	NGRKACLNPASPKVKKIIKKIKKI	KVKKIIKKIKKI	24	2675.39	9.831	0.003674604	11.94042969	32.3625	0	101.6666667	1.73	0.375	0.414580279	1.600324843	0.064784961	0.040184102	0.530370417	0.936209218	0.158829573	0.117886268
NF09	NGRKACLNPASIVKKIIKKILNS	ASIVKKIIKKILNS	23	2508.1	6.833	0.002724373	11.81152344	29.98695652	0	123.0434783	1.303913043	0.434782609	0.502647061	1.523602249	0.081072542	0.022422557	0.506003214	0.821092284	0.160351221	1.239879543
NF10	NGRKACLNPASIVKKIIKKILKS	ASIVKKIIKKILKS	23	2522.17	7.832	0.003105263	11.86132813	26.29565217	0	123.0434783	1.256521739	0.434782609	0.533437699	1.540975809	0.081852259	0.01619029	0.510349918	0.901092122	0.158813122	1.165819256
NF11	NGRKACLNPASIVKKIIKKILKI	ASIVKKIIKKILKI	23	2548.25	7.832	0.003073482	11.86132813	22.60434783	0	140	0.894782609	0.47826087	0.56075412	1.587292669	0.074776403	0.040668298	0.527891965	0.926374105	0.15759798	1.297208079
NF12	NGRKACLNPASKVKKIIKKIKKI	ASKVKKIIKKIKKI	23	2578.28	9.831	0.003813007	11.94042969	14.23043478	0	106.0869565	1.805217391	0.391304348	0.55938391	1.589862687	0.059793654	0.040668298	0.528705443	0.926767452	0.157072299	1.187801094
NF13	NGRKACLNPAKKVKKIIKKIKKI	AKKVKKIIKKIKKI	23	2619.37	10.831	0.004134964	11.97363281	14.23043478	0	106.0869565	1.898695652	0.391304348	0.616605049	1.720183761	0.058194953	0.031274169	0.570940806	1.050986514	0.167028748	1.192906332
NF14	NGRKAKKNPASPIVKKIIEKMLNS	IVKKIIEKMLNS	24	2664.24	6.987	0.002622511	11.86083984	52.07083333	0	85.41666667	2.13	0.333333333	0.172158074	0.959662182	0.07875261	0.019033273	0.320042416	0.532128423	0.111367701	0.494336602
NF15	NGRKAKKNPASPIVKKIIKKILKI	IVKKIIKKILKI	24	2685.41	9.985	0.00371824	13.609375	14.05416667	0	117.9166667	1.578333333	0.375	0.307181897	1.232529423	0.056201118	0.037037705	0.411845939	0.70615853	0.118042079	0.217311642
NF16	NGRKAKKNPASPKVKKIIKKIKKI	KVKKIIKKIKKI	24	2715.44	11.984	0.004413281	13.625	6.029166667	0	85.41666667	2.450833333	0.291666667	0.300739185	1.222203109	0.047164789	0.037037705	0.407201121	0.704430623	0.118435772	0.311523574
NF17	NGRKAKKNPASIVKKIIKKILKI	ASIVKKIIKKILKI	23	2588.29	9.985	0.003857759	13.609375	-4.873913043	0	123.0434783	1.646956522	0.391304348	0.593712183	1.581432305	0.04913932	0.055218354	0.52806805	0.972581234	0.14418572	1.471628296
NF18	NGRKAKKNPASKVKKIIKKIKKI	ASKVKKIIKKIKKI	23	2618.32	11.984	0.004576981	13.625	-13.24782609	0	89.13043478	2.557391304	0.304347826	0.589648348	1.57639277	0.034708685	0.055218354	0.525692219	0.971315276	0.144079287	1.365434511
NF19	NGRKAKKNPAKKVKKIIKKIKKI	AKKVKKIIKKIKKI	23	2659.42	12.984	0.004882268	13.62890625	-13.24782609	0	89.13043478	2.650869565	0.304347826	0.646585816	1.71115594	0.0325068	0.044083477	0.569170227	1.09868928	0.155052394	1.372514796
NF20	NGRKACLNASIVKKIIKKILNS	NGRKACLNASIVKKIIKKILNS	22	2410.98	6.833	0.002834117	11.81152344	23.45	0	128.6363636	1.363181818	0.454545455	0.437464539	1.091974674	0.059557872	0.06867726	0.365842668	0.663101993	0.071220368	1.581710664
NF21	NGRKACLNAKKVKKIIKKIKKI	NGRKACLNAKKVKKIIKKIKKI	22	2522.26	10.831	0.004294165	11.97363281	6.977272727	0	110.9090909	1.985	0.409090909	0.536862026	1.27223553	0.037187128	0.084465871	0.425125859	0.893355802	0.078394744	1.649629303
NF22	NGRKAKKNAKKVKKIIKKIKKI	NGRKAKKNAKKVKKIIKKIKKI	22	2562.3	12.984	0.005067322	13.62890625	-21.75	0	93.18181818	2.771363636	0.318181818	0.667951893	1.686594667	0.05565999	0.073652876	0.560226065	1.146354617	0.122265362	1.836869021
NF23	NGRKACLNPASPIVRRIIERMLNS	IVRRIIERMLNS	24	2708.23	4.836	0.001785668	12.11523438	93.425	0	101.6666667	2.580416667	0.416666667	0.343125137	1.374564123	0.111989777	0.0369673	0.455436732	0.713102915	0.145311571	0.320935999
NF24	NGRKACLNPASPIVRRIIRRILRI	IVRRIIRRILRI	24	2785.42	7.835	0.002812861	12.79980469	115.0333333	0	134.1666667	2.809583333	0.458333333	0.548962675	1.688829278	0.103280393	0.050723503	0.560774188	0.816941139	0.1451226	0.05334466
NF25	NGRKACLNPARRVRRIIRRIRRI	ARRVRRIIRRIRRI	23	2843.47	10.835	0.003810485	13.00048828	137.2478261	0	106.0869565	5.157826087	0.391304348	0.806542796	1.834305504	0.086537959	0.038811133	0.60902147	0.88140435	0.14907121	1.197708113
NF26	NGRKAKKNPARRVRRIIRRIRRI	ARRVRRIIRRIRRI	23	2883.51	12.988	0.004504233	14.05078125	109.7695652	0	89.13043478	5.91	0.304347826	0.830897143	1.824225486	0.066875596	0.053552733	0.606783735	0.932587542	0.136195322	1.378173714
NF27	NGRKAKLNPASIVKKIIKKILKS	ASIVKKIIKKILKS	23	2547.2	8.986	0.003527795	13.6015625	-4.873913043	0	123.0434783	1.553478261	0.391304348	0.467727052	1.278205503	0.067756153	0.020075095	0.424877501	0.773521034	0.12773152	1.337338949
NF28	NGRKAALNPASIVKKIIKKILKS	ASIVKKIIKKILKS	23	2490.1	7.986	0.0032071	13.59765625	-1.182608696	0	127.3913043	1.233478261	0.434782609	0.545899842	1.511965352	0.080537458	0.013622893	0.500888295	0.928910441	0.1448759	1.565008422
NF29	NGRKALLNPASIVKKIIKKILKS	ASIVKKIIKKILKS	23	2532.18	7.986	0.003153804	13.59765625	-1.182608696	0	140	1.09826087	0.434782609	0.564186578	1.594993216	0.079242925	0.031849293	0.526852285	0.988154754	0.162026536	1.3106462
NF30	NGRKANLNPASIVKKIIKKILKS	ASIVKKIIKKILKS	23	2533.13	7.986	0.003152621	13.59765625	-1.182608696	0	123.0434783	1.600869565	0.391304348	0.493734895	1.294438977	0.068762279	0.015247632	0.428893113	0.847429603	0.126126003	1.231642746
NF31	NGRKAKLNPASFFKKIIKKILKS	ASFFKKIIKKILKS	23	2629.25	8.986	0.003417705	13.6015625	-6.465217391	0.086956522	93.47826087	1.683913043	0.391304348	0.471292349	1.230797699	0.046838087	0.015735225	0.407256437	0.796037071	0.131322393	1.317787876
NF32	NGRKAKLNPASIVKKFFKKILKS	ASIVKKFFKKILKS	23	2615.23	8.986	0.003436027	13.6015625	-4.026086957	0.086956522	89.13043478	1.722173913	0.391304348	0.4565895	1.18440229	0.0782318	0.01527269	0.39163939	0.774076512	0.12773152	1.306932065
NF33	NGRKAKLNPASIVKKIIKKFFKS	ASIVKKIIKKFFKS	23	2615.23	8.986	0.003436027	13.6015625	-12.4	0.086956522	89.13043478	1.722173913	0.391304348	0.458725478	1.201724072	0.08008294	0.017195953	0.398342717	0.774741955	0.127023887	1.17546516
NF34	NGRKAKLNPASFFKKFFKKILKS	ASFFKKFFKKILKS	23	2697.29	8.986	0.003331492	13.6015625	-5.617391304	0.173913043	59.56521739	1.852608696	0.391304348	0.460137069	1.138092466	0.068697357	0.010873669	0.374371865	0.79659247	0.131322393	1.292341186
NF35	NGRKAKLNPASIVKKFFKKFFKS	ASIVKKFFKKFFKS	23	2683.26	8.986	0.003348911	13.6015625	-11.55217391	0.173913043	55.2173913	1.890869565	0.391304348	0.447577817	1.107688302	0.099057279	0.012734829	0.365048766	0.775296866	0.127023887	1.143608711
NF36	NGRKAKLNPASFFKKIIKKFFKS	ASFFKKIIKKFFKS	23	2697.29	8.986	0.003331492	13.6015625	-13.99130435	0.173913043	59.56521739	1.852608696	0.391304348	0.462400619	1.153273211	0.06690265	0.012335446	0.380439143	0.7972656	0.130626217	1.153452925
NF37	NGRKAKLNPASFFKKFFKKFFKS	ASFFKKFFKKFFKS	23	2765.32	8.986	0.003249534	13.6015625	-13.14347826	0.260869565	25.65217391	2.021304348	0.391304348	0.451237676	1.060313036	0.094187229	0.007683233	0.347496173	0.797820444	0.130626217	1.127191681
NF38	ASIVKKIIKKILKS	ASIVKKIIKKILKS	14	1568.06	5.987	0.003818094	13.1875	-9.335714286	0	167.1428571	0.292857143	0.5	0.693665046	2.059472089	0.100268236	0.061669716	0.680558768	1.298791867	0.192489254	0.573446336
NF39	RKAKLNPASIVKKIIKKILKS	ASIVKKIIKKILKS	21	2376.04	8.986	0.003781923	13.6015625	0.866666667	0	134.7619048	1.43	0.428571429	0.481002794	1.346209389	0.054425491	0.036250657	0.444083423	0.824702249	0.137170525	0.498151601
NF40	AKLNPASIVKKIIKKILKS	ASIVKKIIKKILKS	19	2091.68	6.986	0.003339899	13.234375	-0.094736842	0	148.9473684	0.503157895	0.473684211	0.448896757	1.310992974	0.084097318	0.068362148	0.439962614	0.742662473	0.120829523	1.274249887
NF41	LNPASIVKKIIKKILKS	ASIVKKIIKKILKS	17	1892.43	5.987	0.003163657	13.1875	3.711764706	0	160.5882353	0.342352941	0.470588235	0.576315082	1.676646948	0.112523097	0.033107368	0.548532359	1.021219825	0.180146901	1.290434559
