## Supplementary material for "Oncolytic peptide NF27 effectively inhibits tumor growth and eradicates tumors in multiple cancer types": Data S2

Exp ID	Prefix	NSC	Sample	Plan Date	Panel Name	Cell Name	PANELNBR	CELLNBR	Conc Units	High Conc	Low Conc	Endpoint	Log10(Value)
2311NS10	S	848831	1	27-Nov-23	Leukemia	CCRF-CEM	7	3	Molar	-4.6	-8.6	GI50	-5.91
2311NS10	S	848831	1	27-Nov-23	Leukemia	CCRF-CEM	7	3	Molar	-4.6	-8.6	IC50	-5.7
2311NS10	S	848831	1	27-Nov-23	Leukemia	CCRF-CEM	7	3	Molar	-4.6	-8.6	LC50	-4.56
2311NS10	S	848831	1	27-Nov-23	Leukemia	CCRF-CEM	7	3	Molar	-4.6	-8.6	TGI	-4.94
2311NS10	S	848831	1	27-Nov-23	Leukemia	HL-60(TB)	7	8	Molar	-4.6	-8.6	GI50	-5.95
2311NS10	S	848831	1	27-Nov-23	Leukemia	HL-60(TB)	7	8	Molar	-4.6	-8.6	IC50	-5.7
2311NS10	S	848831	1	27-Nov-23	Leukemia	HL-60(TB)	7	8	Molar	-4.6	-8.6	LC50	-4.56
2311NS10	S	848831	1	27-Nov-23	Leukemia	HL-60(TB)	7	8	Molar	-4.6	-8.6	TGI	-5.2
2311NS10	S	848831	1	27-Nov-23	Leukemia	K-562	7	5	Molar	-4.6	-8.6	GI50	-5.52
2311NS10	S	848831	1	27-Nov-23	Leukemia	K-562	7	5	Molar	-4.6	-8.6	IC50	-5.42
2311NS10	S	848831	1	27-Nov-23	Leukemia	K-562	7	5	Molar	-4.6	-8.6	LC50	-4.56
2311NS10	S	848831	1	27-Nov-23	Leukemia	K-562	7	5	Molar	-4.6	-8.6	TGI	-4.78
2311NS10	S	848831	1	27-Nov-23	Leukemia	MOLT-4	7	6	Molar	-4.6	-8.6	GI50	-5.26
2311NS10	S	848831	1	27-Nov-23	Leukemia	MOLT-4	7	6	Molar	-4.6	-8.6	IC50	-5.08
2311NS10	S	848831	1	27-Nov-23	Leukemia	MOLT-4	7	6	Molar	-4.6	-8.6	LC50	-4.56
2311NS10	S	848831	1	27-Nov-23	Leukemia	MOLT-4	7	6	Molar	-4.6	-8.6	TGI	-4.69
2311NS10	S	848831	1	27-Nov-23	Leukemia	RPMI-8226	7	10	Molar	-4.6	-8.6	GI50	-5.43
2311NS10	S	848831	1	27-Nov-23	Leukemia	RPMI-8226	7	10	Molar	-4.6	-8.6	IC50	-5.24
2311NS10	S	848831	1	27-Nov-23	Leukemia	RPMI-8226	7	10	Molar	-4.6	-8.6	LC50	-4.56
2311NS10	S	848831	1	27-Nov-23	Leukemia	RPMI-8226	7	10	Molar	-4.6	-8.6	TGI	-4.56
2311NS10	S	848831	1	27-Nov-23	Leukemia	SR	7	19	Molar	-4.6	-8.6	GI50	-5.62
2311NS10	S	848831	1	27-Nov-23	Leukemia	SR	7	19	Molar	-4.6	-8.6	IC50	-4.86
2311NS10	S	848831	1	27-Nov-23	Leukemia	SR	7	19	Molar	-4.6	-8.6	LC50	-4.56
2311NS10	S	848831	1	27-Nov-23	Leukemia	SR	7	19	Molar	-4.6	-8.6	TGI	-4.56
2311NS10	S	848831	1	27-Nov-23	Non-Small Cell Lung Cancer	A549/ATCC	1	4	Molar	-4.6	-8.6	GI50	-5.45
2311NS10	S	848831	1	27-Nov-23	Non-Small Cell Lung Cancer	A549/ATCC	1	4	Molar	-4.6	-8.6	IC50	-5.26
2311NS10	S	848831	1	27-Nov-23	Non-Small Cell Lung Cancer	A549/ATCC	1	4	Molar	-4.6	-8.6	LC50	-4.58
2311NS10	S	848831	1	27-Nov-23	Non-Small Cell Lung Cancer	A549/ATCC	1	4	Molar	-4.6	-8.6	TGI	-5.02
2311NS10	S	848831	1	27-Nov-23	Non-Small Cell Lung Cancer	EKVX	1	8	Molar	-4.6	-8.6	GI50	-5.51
2311NS10	S	848831	1	27-Nov-23	Non-Small Cell Lung Cancer	EKVX	1	8	Molar	-4.6	-8.6	IC50	-5.23
2311NS10	S	848831	1	27-Nov-23	Non-Small Cell Lung Cancer	EKVX	1	8	Molar	-4.6	-8.6	LC50	-4.83
2311NS10	S	848831	1	27-Nov-23	Non-Small Cell Lung Cancer	EKVX	1	8	Molar	-4.6	-8.6	TGI	-5.17
2311NS10	S	848831	1	27-Nov-23	Non-Small Cell Lung Cancer	HOP-62	1	26	Molar	-4.6	-8.6	GI50	-5.51
2311NS10	S	848831	1	27-Nov-23	Non-Small Cell Lung Cancer	HOP-62	1	26	Molar	-4.6	-8.6	IC50	-5.26
2311NS10	S	848831	1	27-Nov-23	Non-Small Cell Lung Cancer	HOP-62	1	26	Molar	-4.6	-8.6	LC50	-4.79
2311NS10	S	848831	1	27-Nov-23	Non-Small Cell Lung Cancer	HOP-62	1	26	Molar	-4.6	-8.6	TGI	-5.15
2311NS10	S	848831	1	27-Nov-23	Non-Small Cell Lung Cancer	HOP-92	1	29	Molar	-4.6	-8.6	GI50	-5.78
2311NS10	S	848831	1	27-Nov-23	Non-Small Cell Lung Cancer	HOP-92	1	29	Molar	-4.6	-8.6	IC50	-5.11
2311NS10	S	848831	1	27-Nov-23	Non-Small Cell Lung Cancer	HOP-92	1	29	Molar	-4.6	-8.6	LC50	-4.82
2311NS10	S	848831	1	27-Nov-23	Non-Small Cell Lung Cancer	HOP-92	1	29	Molar	-4.6	-8.6	TGI	-5.22
2311NS10	S	848831	1	27-Nov-23	Non-Small Cell Lung Cancer	NCI-H226	1	13	Molar	-4.6	-8.6	GI50	-5.07
2311NS10	S	848831	1	27-Nov-23	Non-Small Cell Lung Cancer	NCI-H226	1	13	Molar	-4.6	-8.6	IC50	-4.56
2311NS10	S	848831	1	27-Nov-23	Non-Small Cell Lung Cancer	NCI-H226	1	13	Molar	-4.6	-8.6	LC50	-4.56
2311NS10	S	848831	1	27-Nov-23	Non-Small Cell Lung Cancer	NCI-H226	1	13	Molar	-4.6	-8.6	TGI	-4.57
2311NS10	S	848831	1	27-Nov-23	Non-Small Cell Lung Cancer	NCI-H23	1	1	Molar	-4.6	-8.6	GI50	-5.53
2311NS10	S	848831	1	27-Nov-23	Non-Small Cell Lung Cancer	NCI-H23	1	1	Molar	-4.6	-8.6	IC50	-5.23
2311NS10	S	848831	1	27-Nov-23	Non-Small Cell Lung Cancer	NCI-H23	1	1	Molar	-4.6	-8.6	LC50	-4.76
2311NS10	S	848831	1	27-Nov-23	Non-Small Cell Lung Cancer	NCI-H23	1	1	Molar	-4.6	-8.6	TGI	-5.14
2311NS10	S	848831	1	27-Nov-23	Non-Small Cell Lung Cancer	NCI-H322M	1	17	Molar	-4.6	-8.6	GI50	-5.39
2311NS10	S	848831	1	27-Nov-23	Non-Small Cell Lung Cancer	NCI-H322M	1	17	Molar	-4.6	-8.6	IC50	-5.12
2311NS10	S	848831	1	27-Nov-23	Non-Small Cell Lung Cancer	NCI-H322M	1	17	Molar	-4.6	-8.6	LC50	-4.66
2311NS10	S	848831	1	27-Nov-23	Non-Small Cell Lung Cancer	NCI-H322M	1	17	Molar	-4.6	-8.6	TGI	-5.03
2311NS10	S	848831	1	27-Nov-23	Non-Small Cell Lung Cancer	NCI-H460	1	21	Molar	-4.6	-8.6	GI50	-5.89
2311NS10	S	848831	1	27-Nov-23	Non-Small Cell Lung Cancer	NCI-H460	1	21	Molar	-4.6	-8.6	IC50	-5.78
2311NS10	S	848831	1	27-Nov-23	Non-Small Cell Lung Cancer	NCI-H460	1	21	Molar	-4.6	-8.6	LC50	-4.83
2311NS10	S	848831	1	27-Nov-23	Non-Small Cell Lung Cancer	NCI-H460	1	21	Molar	-4.6	-8.6	TGI	-5.31
2311NS10	S	848831	1	27-Nov-23	Non-Small Cell Lung Cancer	NCI-H522	1	3	Molar	-4.6	-8.6	GI50	-5.6
2311NS10	S	848831	1	27-Nov-23	Non-Small Cell Lung Cancer	NCI-H522	1	3	Molar	-4.6	-8.6	IC50	-5.27
2311NS10	S	848831	1	27-Nov-23	Non-Small Cell Lung Cancer	NCI-H522	1	3	Molar	-4.6	-8.6	LC50	-4.63
2311NS10	S	848831	1	27-Nov-23	Non-Small Cell Lung Cancer	NCI-H522	1	3	Molar	-4.6	-8.6	TGI	-5.1
2311NS10	S	848831	1	27-Nov-23	Colon Cancer	COLO 205	4	10	Molar	-4.6	-8.6	GI50	-5.38
2311NS10	S	848831	1	27-Nov-23	Colon Cancer	COLO 205	4	10	Molar	-4.6	-8.6	IC50	-5.14
2311NS10	S	848831	1	27-Nov-23	Colon Cancer	COLO 205	4	10	Molar	-4.6	-8.6	LC50	-4.77
2311NS10	S	848831	1	27-Nov-23	Colon Cancer	COLO 205	4	10	Molar	-4.6	-8.6	TGI	-5.07
2311NS10	S	848831	1	27-Nov-23	Colon Cancer	HCC-2998	4	2	Molar	-4.6	-8.6	GI50	-5.38
2311NS10	S	848831	1	27-Nov-23	Colon Cancer	HCC-2998	4	2	Molar	-4.6	-8.6	IC50	-5.09
2311NS10	S	848831	1	27-Nov-23	Colon Cancer	HCC-2998	4	2	Molar	-4.6	-8.6	LC50	-4.56
2311NS10	S	848831	1	27-Nov-23	Colon Cancer	HCC-2998	4	2	Molar	-4.6	-8.6	TGI	-4.87
2311NS10	S	848831	1	27-Nov-23	Colon Cancer	HCT-116	4	3	Molar	-4.6	-8.6	GI50	-5.04
2311NS10	S	848831	1	27-Nov-23	Colon Cancer	HCT-116	4	3	Molar	-4.6	-8.6	IC50	-4.96
2311NS10	S	848831	1	27-Nov-23	Colon Cancer	HCT-116	4	3	Molar	-4.6	-8.6	LC50	-4.56
2311NS10	S	848831	1	27-Nov-23	Colon Cancer	HCT-116	4	3	Molar	-4.6	-8.6	TGI	-4.56
2311NS10	S	848831	1	27-Nov-23	Colon Cancer	HCT-15	4	15	Molar	-4.6	-8.6	GI50	-5.39
2311NS10	S	848831	1	27-Nov-23	Colon Cancer	HCT-15	4	15	Molar	-4.6	-8.6	IC50	-5.18
2311NS10	S	848831	1	27-Nov-23	Colon Cancer	HCT-15	4	15	Molar	-4.6	-8.6	LC50	-4.66
2311NS10	S	848831	1	27-Nov-23	Colon Cancer	HCT-15	4	15	Molar	-4.6	-8.6	TGI	-5.02
2311NS10	S	848831	1	27-Nov-23	Colon Cancer	HT29	4	1	Molar	-4.6	-8.6	GI50	-5.09
2311NS10	S	848831	1	27-Nov-23	Colon Cancer	HT29	4	1	Molar	-4.6	-8.6	IC50	-5
2311NS10	S	848831	1	27-Nov-23	Colon Cancer	HT29	4	1	Molar	-4.6	-8.6	LC50	-4.56
2311NS10	S	848831	1	27-Nov-23	Colon Cancer	HT29	4	1	Molar	-4.6	-8.6	TGI	-4.56
2311NS10	S	848831	1	27-Nov-23	Colon Cancer	KM12	4	17	Molar	-4.6	-8.6	GI50	-5.5
2311NS10	S	848831	1	27-Nov-23	Colon Cancer	KM12	4	17	Molar	-4.6	-8.6	IC50	-5.25
2311NS10	S	848831	1	27-Nov-23	Colon Cancer	KM12	4	17	Molar	-4.6	-8.6	LC50	-4.82
2311NS10	S	848831	1	27-Nov-23	Colon Cancer	KM12	4	17	Molar	-4.6	-8.6	TGI	-5.16
2311NS10	S	848831	1	27-Nov-23	Colon Cancer	SW-620	4	9	Molar	-4.6	-8.6	GI50	-5.08
2311NS10	S	848831	1	27-Nov-23	Colon Cancer	SW-620	4	9	Molar	-4.6	-8.6	IC50	-4.91
2311NS10	S	848831	1	27-Nov-23	Colon Cancer	SW-620	4	9	Molar	-4.6	-8.6	LC50	-4.56
2311NS10	S	848831	1	27-Nov-23	Colon Cancer	SW-620	4	9	Molar	-4.6	-8.6	TGI	-4.56
2311NS10	S	848831	1	27-Nov-23	CNS Cancer	SF-268	12	14	Molar	-4.6	-8.6	GI50	-6.03
2311NS10	S	848831	1	27-Nov-23	CNS Cancer	SF-268	12	14	Molar	-4.6	-8.6	IC50	-5.55
2311NS10	S	848831	1	27-Nov-23	CNS Cancer	SF-268	12	14	Molar	-4.6	-8.6	LC50	-4.96
2311NS10	S	848831	1	27-Nov-23	CNS Cancer	SF-268	12	14	Molar	-4.6	-8.6	TGI	-5.44
2311NS10	S	848831	1	27-Nov-23	CNS Cancer	SF-295	12	15	Molar	-4.6	-8.6	GI50	-5.52
2311NS10	S	848831	1	27-Nov-23	CNS Cancer	SF-295	12	15	Molar	-4.6	-8.6	IC50	-5.29
2311NS10	S	848831	1	27-Nov-23	CNS Cancer	SF-295	12	15	Molar	-4.6	-8.6	LC50	-4.74
2311NS10	S	848831	1	27-Nov-23	CNS Cancer	SF-295	12	15	Molar	-4.6	-8.6	TGI	-5.13
2311NS10	S	848831	1	27-Nov-23	CNS Cancer	SNB-19	12	2	Molar	-4.6	-8.6	GI50	-5.26
2311NS10	S	848831	1	27-Nov-23	CNS Cancer	SNB-19	12	2	Molar	-4.6	-8.6	IC50	-4.98
2311NS10	S	848831	1	27-Nov-23	CNS Cancer	SNB-19	12	2	Molar	-4.6	-8.6	LC50	-4.56
2311NS10	S	848831	1	27-Nov-23	CNS Cancer	SNB-19	12	2	Molar	-4.6	-8.6	TGI	-4.84
2311NS10	S	848831	1	27-Nov-23	CNS Cancer	SNB-75	12	5	Molar	-4.6	-8.6	GI50	-5.55
2311NS10	S	848831	1	27-Nov-23	CNS Cancer	SNB-75	12	5	Molar	-4.6	-8.6	IC50	-5.14
2311NS10	S	848831	1	27-Nov-23	CNS Cancer	SNB-75	12	5	Molar	-4.6	-8.6	LC50	-4.8
2311NS10	S	848831	1	27-Nov-23	CNS Cancer	SNB-75	12	5	Molar	-4.6	-8.6	TGI	-5.18
2311NS10	S	848831	1	27-Nov-23	CNS Cancer	U251	12	9	Molar	-4.6	-8.6	GI50	-5.47
2311NS10	S	848831	1	27-Nov-23	CNS Cancer	U251	12	9	Molar	-4.6	-8.6	IC50	-5.28
2311NS10	S	848831	1	27-Nov-23	CNS Cancer	U251	12	9	Molar	-4.6	-8.6	LC50	-4.57
2311NS10	S	848831	1	27-Nov-23	CNS Cancer	U251	12	9	Molar	-4.6	-8.6	TGI	-5.02
2311NS10	S	848831	1	27-Nov-23	Melanoma	LOX IMVI	10	1	Molar	-4.6	-8.6	GI50	-4.58
2311NS10	S	848831	1	27-Nov-23	Melanoma	LOX IMVI	10	1	Molar	-4.6	-8.6	IC50	-4.56
2311NS10	S	848831	1	27-Nov-23	Melanoma	LOX IMVI	10	1	Molar	-4.6	-8.6	LC50	-4.56
2311NS10	S	848831	1	27-Nov-23	Melanoma	LOX IMVI	10	1	Molar	-4.6	-8.6	TGI	-4.56
2311NS10	S	848831	1	27-Nov-23	Melanoma	MALME-3M	10	2	Molar	-4.6	-8.6	GI50	-5.89
2311NS10	S	848831	1	27-Nov-23	Melanoma	MALME-3M	10	2	Molar	-4.6	-8.6	IC50	-5.44
2311NS10	S	848831	1	27-Nov-23	Melanoma	MALME-3M	10	2	Molar	-4.6	-8.6	LC50	-4.89
2311NS10	S	848831	1	27-Nov-23	Melanoma	MALME-3M	10	2	Molar	-4.6	-8.6	TGI	-5.3
2311NS10	S	848831	1	27-Nov-23	Melanoma	M14	10	14	Molar	-4.6	-8.6	GI50	-5.91
2311NS10	S	848831	1	27-Nov-23	Melanoma	M14	10	14	Molar	-4.6	-8.6	IC50	-5.7
2311NS10	S	848831	1	27-Nov-23	Melanoma	M14	10	14	Molar	-4.6	-8.6	LC50	-4.9
2311NS10	S	848831	1	27-Nov-23	Melanoma	M14	10	14	Molar	-4.6	-8.6	TGI	-5.33
2311NS10	S	848831	1	27-Nov-23	Melanoma	MDA-MB-435	5	11	Molar	-4.6	-8.6	GI50	-6.05
2311NS10	S	848831	1	27-Nov-23	Melanoma	MDA-MB-435	5	11	Molar	-4.6	-8.6	IC50	-5.85
2311NS10	S	848831	1	27-Nov-23	Melanoma	MDA-MB-435	5	11	Molar	-4.6	-8.6	LC50	-4.99
2311NS10	S	848831	1	27-Nov-23	Melanoma	MDA-MB-435	5	11	Molar	-4.6	-8.6	TGI	-5.5
2311NS10	S	848831	1	27-Nov-23	Melanoma	SK-MEL-2	10	5	Molar	-4.6	-8.6	GI50	-5.46
2311NS10	S	848831	1	27-Nov-23	Melanoma	SK-MEL-2	10	5	Molar	-4.6	-8.6	IC50	-5.14
2311NS10	S	848831	1	27-Nov-23	Melanoma	SK-MEL-2	10	5	Molar	-4.6	-8.6	LC50	-4.78
2311NS10	S	848831	1	27-Nov-23	Melanoma	SK-MEL-2	10	5	Molar	-4.6	-8.6	TGI	-5.12
2311NS10	S	848831	1	27-Nov-23	Melanoma	SK-MEL-28	10	8	Molar	-4.6	-8.6	GI50	-5.96
2311NS10	S	848831	1	27-Nov-23	Melanoma	SK-MEL-28	10	8	Molar	-4.6	-8.6	IC50	-5.63
2311NS10	S	848831	1	27-Nov-23	Melanoma	SK-MEL-28	10	8	Molar	-4.6	-8.6	LC50	-4.95
2311NS10	S	848831	1	27-Nov-23	Melanoma	SK-MEL-28	10	8	Molar	-4.6	-8.6	TGI	-5.37
2311NS10	S	848831	1	27-Nov-23	Melanoma	SK-MEL-5	10	7	Molar	-4.6	-8.6	GI50	-5.87
2311NS10	S	848831	1	27-Nov-23	Melanoma	SK-MEL-5	10	7	Molar	-4.6	-8.6	IC50	-5.43
2311NS10	S	848831	1	27-Nov-23	Melanoma	SK-MEL-5	10	7	Molar	-4.6	-8.6	LC50	-4.94
2311NS10	S	848831	1	27-Nov-23	Melanoma	SK-MEL-5	10	7	Molar	-4.6	-8.6	TGI	-5.33
2311NS10	S	848831	1	27-Nov-23	Melanoma	UACC-257	10	21	Molar	-4.6	-8.6	GI50	-5.63
2311NS10	S	848831	1	27-Nov-23	Melanoma	UACC-257	10	21	Molar	-4.6	-8.6	IC50	-5.26
2311NS10	S	848831	1	27-Nov-23	Melanoma	UACC-257	10	21	Molar	-4.6	-8.6	LC50	-4.67
2311NS10	S	848831	1	27-Nov-23	Melanoma	UACC-257	10	21	Molar	-4.6	-8.6	TGI	-5.13
2311NS10	S	848831	1	27-Nov-23	Melanoma	UACC-62	10	20	Molar	-4.6	-8.6	GI50	-6.27
2311NS10	S	848831	1	27-Nov-23	Melanoma	UACC-62	10	20	Molar	-4.6	-8.6	IC50	-6
2311NS10	S	848831	1	27-Nov-23	Melanoma	UACC-62	10	20	Molar	-4.6	-8.6	LC50	-5.58
2311NS10	S	848831	1	27-Nov-23	Melanoma	UACC-62	10	20	Molar	-4.6	-8.6	TGI	-5.92
2311NS10	S	848831	1	27-Nov-23	Ovarian Cancer	IGROV1	6	10	Molar	-4.6	-8.6	GI50	-5.59
2311NS10	S	848831	1	27-Nov-23	Ovarian Cancer	IGROV1	6	10	Molar	-4.6	-8.6	IC50	-5.35
2311NS10	S	848831	1	27-Nov-23	Ovarian Cancer	IGROV1	6	10	Molar	-4.6	-8.6	LC50	-4.7
2311NS10	S	848831	1	27-Nov-23	Ovarian Cancer	IGROV1	6	10	Molar	-4.6	-8.6	TGI	-5.14
2311NS10	S	848831	1	27-Nov-23	Ovarian Cancer	OVCAR-3	6	1	Molar	-4.6	-8.6	GI50	-5.45
2311NS10	S	848831	1	27-Nov-23	Ovarian Cancer	OVCAR-3	6	1	Molar	-4.6	-8.6	IC50	-5.16
2311NS10	S	848831	1	27-Nov-23	Ovarian Cancer	OVCAR-3	6	1	Molar	-4.6	-8.6	LC50	-4.83
2311NS10	S	848831	1	27-Nov-23	Ovarian Cancer	OVCAR-3	6	1	Molar	-4.6	-8.6	TGI	-5.14
2311NS10	S	848831	1	27-Nov-23	Ovarian Cancer	OVCAR-4	6	2	Molar	-4.6	-8.6	GI50	-5.25
2311NS10	S	848831	1	27-Nov-23	Ovarian Cancer	OVCAR-4	6	2	Molar	-4.6	-8.6	IC50	-4.8
2311NS10	S	848831	1	27-Nov-23	Ovarian Cancer	OVCAR-4	6	2	Molar	-4.6	-8.6	LC50	-4.56
2311NS10	S	848831	1	27-Nov-23	Ovarian Cancer	OVCAR-4	6	2	Molar	-4.6	-8.6	TGI	-4.71
2311NS10	S	848831	1	27-Nov-23	Ovarian Cancer	OVCAR-5	6	3	Molar	-4.6	-8.6	GI50	-5.36
2311NS10	S	848831	1	27-Nov-23	Ovarian Cancer	OVCAR-5	6	3	Molar	-4.6	-8.6	IC50	-5.08
2311NS10	S	848831	1	27-Nov-23	Ovarian Cancer	OVCAR-5	6	3	Molar	-4.6	-8.6	LC50	-4.71
2311NS10	S	848831	1	27-Nov-23	Ovarian Cancer	OVCAR-5	6	3	Molar	-4.6	-8.6	TGI	-5.04
2311NS10	S	848831	1	27-Nov-23	Ovarian Cancer	OVCAR-8	6	5	Molar	-4.6	-8.6	GI50	-5.64
2311NS10	S	848831	1	27-Nov-23	Ovarian Cancer	OVCAR-8	6	5	Molar	-4.6	-8.6	IC50	-5.45
2311NS10	S	848831	1	27-Nov-23	Ovarian Cancer	OVCAR-8	6	5	Molar	-4.6	-8.6	LC50	-4.73
2311NS10	S	848831	1	27-Nov-23	Ovarian Cancer	OVCAR-8	6	5	Molar	-4.6	-8.6	TGI	-5.16
2311NS10	S	848831	1	27-Nov-23	Ovarian Cancer	NCI/ADR-RES	5	2	Molar	-4.6	-8.6	GI50	-5.41
2311NS10	S	848831	1	27-Nov-23	Ovarian Cancer	NCI/ADR-RES	5	2	Molar	-4.6	-8.6	IC50	-5.15
2311NS10	S	848831	1	27-Nov-23	Ovarian Cancer	NCI/ADR-RES	5	2	Molar	-4.6	-8.6	LC50	-4.73
2311NS10	S	848831	1	27-Nov-23	Ovarian Cancer	NCI/ADR-RES	5	2	Molar	-4.6	-8.6	TGI	-5.07
2311NS10	S	848831	1	27-Nov-23	Ovarian Cancer	SK-OV-3	6	11	Molar	-4.6	-8.6	GI50	-5.29
2311NS10	S	848831	1	27-Nov-23	Ovarian Cancer	SK-OV-3	6	11	Molar	-4.6	-8.6	IC50	-5.01
2311NS10	S	848831	1	27-Nov-23	Ovarian Cancer	SK-OV-3	6	11	Molar	-4.6	-8.6	LC50	-4.69
2311NS10	S	848831	1	27-Nov-23	Ovarian Cancer	SK-OV-3	6	11	Molar	-4.6	-8.6	TGI	-4.99
2311NS10	S	848831	1	27-Nov-23	Renal Cancer	786-0	9	18	Molar	-4.6	-8.6	GI50	-5.52
2311NS10	S	848831	1	27-Nov-23	Renal Cancer	786-0	9	18	Molar	-4.6	-8.6	IC50	-5.3
2311NS10	S	848831	1	27-Nov-23	Renal Cancer	786-0	9	18	Molar	-4.6	-8.6	LC50	-4.84
2311NS10	S	848831	1	27-Nov-23	Renal Cancer	786-0	9	18	Molar	-4.6	-8.6	TGI	-5.18
2311NS10	S	848831	1	27-Nov-23	Renal Cancer	A498	9	13	Molar	-4.6	-8.6	GI50	-5.33
2311NS10	S	848831	1	27-Nov-23	Renal Cancer	A498	9	13	Molar	-4.6	-8.6	IC50	-5.04
2311NS10	S	848831	1	27-Nov-23	Renal Cancer	A498	9	13	Molar	-4.6	-8.6	LC50	-4.78
2311NS10	S	848831	1	27-Nov-23	Renal Cancer	A498	9	13	Molar	-4.6	-8.6	TGI	-5.06
2311NS10	S	848831	1	27-Nov-23	Renal Cancer	ACHN	9	23	Molar	-4.6	-8.6	GI50	-5.51
2311NS10	S	848831	1	27-Nov-23	Renal Cancer	ACHN	9	23	Molar	-4.6	-8.6	IC50	-5.28
2311NS10	S	848831	1	27-Nov-23	Renal Cancer	ACHN	9	23	Molar	-4.6	-8.6	LC50	-4.87
2311NS10	S	848831	1	27-Nov-23	Renal Cancer	ACHN	9	23	Molar	-4.6	-8.6	TGI	-5.19
2311NS10	S	848831	1	27-Nov-23	Renal Cancer	CAKI-1	9	15	Molar	-4.6	-8.6	GI50	-6.05
2311NS10	S	848831	1	27-Nov-23	Renal Cancer	CAKI-1	9	15	Molar	-4.6	-8.6	IC50	-5.69
2311NS10	S	848831	1	27-Nov-23	Renal Cancer	CAKI-1	9	15	Molar	-4.6	-8.6	LC50	-4.99
2311NS10	S	848831	1	27-Nov-23	Renal Cancer	CAKI-1	9	15	Molar	-4.6	-8.6	TGI	-5.46
2311NS10	S	848831	1	27-Nov-23	Renal Cancer	RXF 393	9	16	Molar	-4.6	-8.6	GI50	-6.07
2311NS10	S	848831	1	27-Nov-23	Renal Cancer	RXF 393	9	16	Molar	-4.6	-8.6	IC50	-5.18
2311NS10	S	848831	1	27-Nov-23	Renal Cancer	RXF 393	9	16	Molar	-4.6	-8.6	LC50	-5
2311NS10	S	848831	1	27-Nov-23	Renal Cancer	RXF 393	9	16	Molar	-4.6	-8.6	TGI	-5.6
2311NS10	S	848831	1	27-Nov-23	Renal Cancer	SN12C	9	8	Molar	-4.6	-8.6	GI50	-5.94
2311NS10	S	848831	1	27-Nov-23	Renal Cancer	SN12C	9	8	Molar	-4.6	-8.6	IC50	-5.63
2311NS10	S	848831	1	27-Nov-23	Renal Cancer	SN12C	9	8	Molar	-4.6	-8.6	LC50	-4.93
2311NS10	S	848831	1	27-Nov-23	Renal Cancer	SN12C	9	8	Molar	-4.6	-8.6	TGI	-5.35
2311NS10	S	848831	1	27-Nov-23	Renal Cancer	TK-10	9	24	Molar	-4.6	-8.6	GI50	-5.33
2311NS10	S	848831	1	27-Nov-23	Renal Cancer	TK-10	9	24	Molar	-4.6	-8.6	IC50	-5.04
2311NS10	S	848831	1	27-Nov-23	Renal Cancer	TK-10	9	24	Molar	-4.6	-8.6	LC50	-4.69
2311NS10	S	848831	1	27-Nov-23	Renal Cancer	TK-10	9	24	Molar	-4.6	-8.6	TGI	-5.01
2311NS10	S	848831	1	27-Nov-23	Renal Cancer	UO-31	9	4	Molar	-4.6	-8.6	GI50	-5.47
2311NS10	S	848831	1	27-Nov-23	Renal Cancer	UO-31	9	4	Molar	-4.6	-8.6	IC50	-5.23
2311NS10	S	848831	1	27-Nov-23	Renal Cancer	UO-31	9	4	Molar	-4.6	-8.6	LC50	-4.81
2311NS10	S	848831	1	27-Nov-23	Renal Cancer	UO-31	9	4	Molar	-4.6	-8.6	TGI	-5.14
2311NS10	S	848831	1	27-Nov-23	Prostate Cancer	PC-3	11	1	Molar	-4.6	-8.6	GI50	-5.43
2311NS10	S	848831	1	27-Nov-23	Prostate Cancer	PC-3	11	1	Molar	-4.6	-8.6	IC50	-5.22
2311NS10	S	848831	1	27-Nov-23	Prostate Cancer	PC-3	11	1	Molar	-4.6	-8.6	LC50	-4.66
2311NS10	S	848831	1	27-Nov-23	Prostate Cancer	PC-3	11	1	Molar	-4.6	-8.6	TGI	-5.05
2311NS10	S	848831	1	27-Nov-23	Prostate Cancer	DU-145	11	3	Molar	-4.6	-8.6	GI50	-5.7
2311NS10	S	848831	1	27-Nov-23	Prostate Cancer	DU-145	11	3	Molar	-4.6	-8.6	IC50	-5.38
2311NS10	S	848831	1	27-Nov-23	Prostate Cancer	DU-145	11	3	Molar	-4.6	-8.6	LC50	-4.88
2311NS10	S	848831	1	27-Nov-23	Prostate Cancer	DU-145	11	3	Molar	-4.6	-8.6	TGI	-5.25
2311NS10	S	848831	1	27-Nov-23	Breast Cancer	MCF7	5	1	Molar	-4.6	-8.6	GI50	-5.49
2311NS10	S	848831	1	27-Nov-23	Breast Cancer	MCF7	5	1	Molar	-4.6	-8.6	IC50	-5.3
2311NS10	S	848831	1	27-Nov-23	Breast Cancer	MCF7	5	1	Molar	-4.6	-8.6	LC50	-4.79
2311NS10	S	848831	1	27-Nov-23	Breast Cancer	MCF7	5	1	Molar	-4.6	-8.6	TGI	-5.14
2311NS10	S	848831	1	27-Nov-23	Breast Cancer	MDA-MB-231/ATCC	5	5	Molar	-4.6	-8.6	GI50	-5.36
2311NS10	S	848831	1	27-Nov-23	Breast Cancer	MDA-MB-231/ATCC	5	5	Molar	-4.6	-8.6	IC50	-5.09
2311NS10	S	848831	1	27-Nov-23	Breast Cancer	MDA-MB-231/ATCC	5	5	Molar	-4.6	-8.6	LC50	-4.78
2311NS10	S	848831	1	27-Nov-23	Breast Cancer	MDA-MB-231/ATCC	5	5	Molar	-4.6	-8.6	TGI	-5.07
2311NS10	S	848831	1	27-Nov-23	Breast Cancer	HS 578T	5	6	Molar	-4.6	-8.6	GI50	-6.11
2311NS10	S	848831	1	27-Nov-23	Breast Cancer	HS 578T	5	6	Molar	-4.6	-8.6	IC50	-5.42
2311NS10	S	848831	1	27-Nov-23	Breast Cancer	HS 578T	5	6	Molar	-4.6	-8.6	LC50	-4.91
2311NS10	S	848831	1	27-Nov-23	Breast Cancer	HS 578T	5	6	Molar	-4.6	-8.6	TGI	-5.6
2311NS10	S	848831	1	27-Nov-23	Breast Cancer	BT-549	5	13	Molar	-4.6	-8.6	GI50	-5.96
2311NS10	S	848831	1	27-Nov-23	Breast Cancer	BT-549	5	13	Molar	-4.6	-8.6	IC50	-5.35
2311NS10	S	848831	1	27-Nov-23	Breast Cancer	BT-549	5	13	Molar	-4.6	-8.6	LC50	-4.9
2311NS10	S	848831	1	27-Nov-23	Breast Cancer	BT-549	5	13	Molar	-4.6	-8.6	TGI	-5.33
2311NS10	S	848831	1	27-Nov-23	Breast Cancer	T-47D	5	14	Molar	-4.6	-8.6	GI50	-5.46
2311NS10	S	848831	1	27-Nov-23	Breast Cancer	T-47D	5	14	Molar	-4.6	-8.6	IC50	-5.13
2311NS10	S	848831	1	27-Nov-23	Breast Cancer	T-47D	5	14	Molar	-4.6	-8.6	LC50	-4.62
2311NS10	S	848831	1	27-Nov-23	Breast Cancer	T-47D	5	14	Molar	-4.6	-8.6	TGI	-5.04
2311NS10	S	848831	1	27-Nov-23	Breast Cancer	MDA-MB-468	5	18	Molar	-4.6	-8.6	GI50	-5.34
2311NS10	S	848831	1	27-Nov-23	Breast Cancer	MDA-MB-468	5	18	Molar	-4.6	-8.6	IC50	-4.73
2311NS10	S	848831	1	27-Nov-23	Breast Cancer	MDA-MB-468	5	18	Molar	-4.6	-8.6	LC50	-4.56
2311NS10	S	848831	1	27-Nov-23	Breast Cancer	MDA-MB-468	5	18	Molar	-4.6	-8.6	TGI	-4.84
