## Supplementary material for "Oncolytic peptide NF27 effectively inhibits tumor growth and eradicates tumors in multiple cancer types": Data S3

genenames	pearson_correlation	p_value	p_adjust_BH
FAM110C	0.663965269	1.80E-08	0.000450932
ITGB4	0.613120292	3.98E-07	0.004979118
NTSR1	0.577821432	2.52E-06	0.015783674
LSR	0.563694621	4.98E-06	0.024930781
FGF19	0.549657289	9.49E-06	0.037018783
PKP3	0.543886695	1.23E-05	0.037018783
PKP2	0.542323483	1.32E-05	0.037018783
TCF7L2	0.542059162	1.33E-05	0.037018783
DLG3	0.53379875	1.90E-05	0.038962187
EZR	0.525358093	2.72E-05	0.038962187
CCDC120	0.525257616	2.73E-05	0.038962187
SCNN1A	0.524863801	2.77E-05	0.038962187
SIRT7	0.52449758	2.82E-05	0.038962187
SH2D3A	0.524411903	2.83E-05	0.038962187
PLEKHA7	0.523189127	2.97E-05	0.038962187
KRT19	0.518635953	3.58E-05	0.038962187
LOC100130673	0.518125766	3.66E-05	0.038962187
PPL	0.515158794	4.12E-05	0.038962187
ANO9	0.514973414	4.16E-05	0.038962187
FAAH	0.51488709	4.17E-05	0.038962187
CHDH	0.512715633	4.55E-05	0.038962187
MST1R	0.511455663	4.78E-05	0.038962187
MYO5C	0.510470815	4.98E-05	0.038962187
LOC143188	0.509258928	5.22E-05	0.038962187
BCL2L1	0.509240825	5.22E-05	0.038962187
KRT8P25	0.50914027	5.24E-05	0.038962187
KRT8P15	0.508921068	5.29E-05	0.038962187
NUP62CL	0.504459722	6.30E-05	0.040057337
CTAGE11P	0.503329888	6.59E-05	0.040057337
KRT8P19	0.501879388	6.97E-05	0.040057337
RASSF7	0.500950988	7.22E-05	0.040057337
EPCAM	0.500289934	7.41E-05	0.040057337
NDUFB8P3	0.498903647	7.81E-05	0.040057337
CTAGE9	0.498737382	7.86E-05	0.040057337
KRT8P49	0.49852427	7.93E-05	0.040057337
KRT8P47	0.498205322	8.02E-05	0.040057337
ANKEF1	0.49761912	8.21E-05	0.040057337
CTAGE12P	0.497426886	8.27E-05	0.040057337
GRB7	0.49729415	8.31E-05	0.040057337
KRT19P2	0.496489705	8.57E-05	0.040057337
KRT8P7	0.496202475	8.66E-05	0.040057337
KRT8P38	0.495534634	8.88E-05	0.040057337
PODXL	0.49550521	8.89E-05	0.040057337
OR2A4	0.495156951	9.01E-05	0.040057337
ESRP2	0.49472031	9.16E-05	0.040057337
C10orf12	0.493978523	9.42E-05	0.040057337
ANO1	0.493928989	9.44E-05	0.040057337
CTAGE6	0.493464024	9.61E-05	0.040086177
C2orf61	0.492979477	9.78E-05	0.040154736
KRT8P24	0.491710785	0.000102592	0.040578721
EFNA2	0.491363862	0.000103934	0.040578721
KRT8P17	0.491159335	0.000104732	0.040578721
SPINT2	0.491005522	0.000105336	0.040578721
KLK6	0.489903124	0.00010976	0.040959609
PLCD3	0.489630959	0.000110878	0.040959609
RBM41	0.489545311	0.000111232	0.040959609
KRT8P36	0.488576727	0.000115308	0.041788909
KRT19P1	0.488225052	0.000116822	0.041788909
KRT8P46	0.486954801	0.000122442	0.042582638
LLGL2	0.486036107	0.00012666	0.043332523
GCH1	0.485076684	0.000131207	0.043332523
LINC00659	0.48487062	0.000132202	0.043332523
C6orf15	0.484823266	0.000132432	0.043332523
KRT8P2	0.484386862	0.000134567	0.043332523
IL17RB	0.483880461	0.000137085	0.043332523
RHOD	0.483607327	0.00013846	0.043332523
RAB3IP	0.483505736	0.000138975	0.043332523
KRT8P39	0.483106943	0.000141013	0.043332523
BCAS2P3	0.482601695	0.000143634	0.043332523
ZNF165	0.481943197	0.000147117	0.043464457
MYRF	0.480798012	0.00015336	0.043746851
KRT8P43	0.480729121	0.000153743	0.043746851
ARHGAP27	0.480288455	0.000156215	0.043867331
HSD11B2	0.479570596	0.000160319	0.043867331
BMP4	0.479323217	0.000161756	0.043867331
KRT8P42	0.479312071	0.000161821	0.043867331
CAMSAP3	0.479123284	0.000162926	0.043867331
BBS1	0.478311176	0.000167758	0.044687957
KRT8P3	0.477213063	0.000174501	0.045520926
FAM71E1	0.477052297	0.000175509	0.045520926
VTI1A	0.476918014	0.000176355	0.045520926
MAPK13	0.475638325	0.000184604	0.045520926
RSPH3	0.474356239	0.00019322	0.045520926
TNK1	0.474038807	0.00019541	0.045520926
UNC5A	0.474029251	0.000195476	0.045520926
KRT8P9	0.474025702	0.000195501	0.045520926
CTAGE4	0.474024303	0.00019551	0.045520926
KRT8P35	0.473773477	0.000197257	0.045520926
KDF1	0.473235591	0.000201051	0.045520926
KRT19P3	0.473232289	0.000201075	0.045520926
KRT8P33	0.473066	0.000202261	0.045520926
RGL3	0.472556021	0.00020594	0.045520926
KRT8P31	0.472222552	0.000208379	0.045520926
TINAGL1	0.472164798	0.000208804	0.045520926
MARVELD2	0.472026554	0.000209824	0.045520926
CLDN4	0.471967476	0.000210262	0.045520926
KRT8	0.471956673	0.000210342	0.045520926
KRT8P22	0.471856805	0.000211084	0.045520926
KLC3	0.471628275	0.00021279	0.045520926
KRT8P41	0.471257556	0.000215584	0.045520926
SFN	0.471012359	0.000217451	0.045520926
OCIAD2	0.470920887	0.000218151	0.045520926
KRT8P48	0.47000225	0.000225298	0.046268384
INADL	0.469985682	0.000225429	0.046268384
NOX1	0.468405802	0.000238228	0.047758768
KRT8P34	0.468076583	0.000240977	0.047758768
PRKD2	0.467771336	0.000243552	0.047758768
B3GNT3	0.467702752	0.000244134	0.047758768
LOC100129473	0.46674539	0.000252391	0.048699931
PLXNB1	0.466694751	0.000252835	0.048699931
TUBB4AP1	-0.467980443	0.000241786	0.047758768
SNURF	-0.469661612	0.000228002	0.046416042
PAG1	-0.472548214	0.000205997	0.045520926
GYPC	-0.476446027	0.000179357	0.045520926
ANXA6	-0.481437614	0.000149844	0.043629025
ITPR1	-0.481863708	0.000147543	0.043464457
KRBA1	-0.482780758	0.0001427	0.043332523
ATP8B2	-0.48697659	0.000122344	0.042582638
ZEB2	-0.497243294	8.32E-05	0.040057337
A1BG	-0.499005529	7.78E-05	0.040057337
DOCK10	-0.502209773	6.88E-05	0.040057337
SPG20	-0.503434326	6.56E-05	0.040057337
GALNT2	-0.50494485	6.18E-05	0.040057337
RPL39L	-0.508934099	5.29E-05	0.038962187
ARMCX1	-0.514663755	4.21E-05	0.038962187
A1BG.AS1	-0.516658707	3.88E-05	0.038962187
VKORC1	-0.527725811	2.46E-05	0.038962187
MDFIC	-0.528274524	2.40E-05	0.038962187
TMCC1.AS1	-0.537635357	1.61E-05	0.038962187
CHST10	-0.585814558	1.69E-06	0.014118178
